# The distribution of plasmid fitness effects explains plasmid persistence in bacterial communities

**DOI:** 10.1101/2020.08.01.230672

**Authors:** Aida Alonso-del Valle, Ricardo León-Sampedro, Jerónimo Rodríguez-Beltrán, Javier DelaFuente, Marta Hernández-García, Patricia Ruiz-Garbajosa, Rafael Cantón, Rafael Peña-Miller, Álvaro San Millán

**Author notes:** Correspondence: Álvaro San Millán, and Rafael Peña-Miller.

## Abstract

Plasmid persistence in bacterial populations is strongly influenced by the fitness effects associated with plasmid carriage. However, plasmid fitness effects in wild-type bacterial hosts remain largely unexplored. In this study, we determined the distribution of fitness effects (DFE) for the major antibiotic resistance plasmid pOXA-48 in wild-type, ecologically compatible enterobacterial isolates from the human gut microbiota. Our results show that although pOXA-48 produced an overall reduction in bacterial fitness, the DFE was dominated by quasi-neutral effects, and beneficial effects were observed in several isolates. Incorporating these data into a simple population dynamics model revealed a new set of conditions for plasmid stability in bacterial communities, with plasmid persistence increasing with bacterial diversity and becoming less dependent on conjugation. Moreover, genomic results showed a link between plasmid fitness effects and bacterial phylogeny, helping to explain pOXA-48 epidemiology. Our results provide a simple and general explanation for plasmid persistence in natural bacterial communities.
