## Supplementary Table 1 for "The distribution of plasmid fitness effects explains plasmid persistence in bacterial communities"

### Sheet: Suppl_Table_1
Name	Type	Specie	Sequence type	Relevant Information	Plasmid content	Resistance genes	Reference
Ec01	Strain	E. coli	3863	Wild type strain	Col-like, IncI, IncB/O/K/Z	blaCTX-M-14, mdf(A)	R-GNOSIS project
Ec02	Strain	E. coli	453	Wild type strain	Col-like, IncFIB,IncI, IncFIC, IncY	aadA5, blaCTX-M-1, blaTEM-1B, dfrA17, sul2, tet(B), mdf(A)	R-GNOSIS project
Ec03	Strain	E. coli	131	Wild type strain	Col-like, IncFIB, IncFII, IncB/O/K/Z	blaCTX-M-14, blaTEM-1B, mdf(A)	R-GNOSIS project
Ec04	Strain	E. coli	131	Wild type strain	Col-like, IncFIB, IncFII, IncFIA	aadA5, aph(3'')-Ib, aph(6)-Id, blaCTX-M-14, blaTEM-1B, dfrA17, mph(A), sul1, sul2, tet(A), mdf(A)	R-GNOSIS project
Ec05	Strain	E. coli	10	Wild type strain	Col-like, IncFII, IncI	aadA5, blaCTX-M-1, sul2, tet(A), mdf(A)	R-GNOSIS project
Ec06	Strain	E. coli	10	Wild type strain	Col-like, IncFII, IncI	aadA5, blaCTX-M-1, sul2, tet(A), mdf(A)	R-GNOSIS project
Ec07	Strain	E. coli	90	Wild type strain	Col-like, IncFIB, IncFII,IncI	blaCTX-M-14, dfrA1, sul1, mdf(A)	R-GNOSIS project
Ec08	Strain	E. coli	131	Wild type strain	Col-like, IncFIB, IncFII	aac(3)-Iid, blaCTX-M-15, blaTEM-1B, mdf(A)	R-GNOSIS project
Ec09	Strain	E. coli	-	Wild type strain	Col-like, IncFII	mdf(A), blaCTX-M-27	R-GNOSIS project
Ec10	Strain	E. coli	69	Wild type strain	Col-like, IncFII, pEC4115	aac(3)-Iva, aph(3'')-Ib, aph(4)-Ia, aph(6)-Id, blaCTX-M-1, mph(A), mdf(A)	R-GNOSIS project
Ec11	Strain	E. coli	648	Wild type strain	Col-like, IncI, IncY	aadA5, blaCTX-M-14, dfrA17, mph(A), sul1, mdf(A)	R-GNOSIS project
Ec12	Strain	E. coli	10	Wild type strain	Col-like, IncX, IncI, p0111	aadA2, blaSHV-12, cmlA1, sul3, tet(A), mdf(A), oqxA, oqxB	R-GNOSIS project
Ec13	Strain	E. coli	95	Wild type strain	Col-like, IncFIB, IncFII, IncX, IncFIC	aac(3)-Iid, aadA5, aph(3'')-Ib, aph(3')-Iia, aph(6)-Id, blaCTX-M-55, floR, dfrA17, mph(A), sul1, sul2, tet(A), mdf(A)	R-GNOSIS project
Ec14	Strain	E. coli	-	Wild type strain	Col-like, IncFIB, IncFII	aac(3)-Iid, aadA2, blaCTX-M-32, cmlA1, sul3, tet(B), mdf(A)	R-GNOSIS project
Ec15	Strain	E. coli	131	Wild type strain	Col-like, IncFIB, IncX, IncFIA, IncFIC	aac(6')-Ib-cr, blaCTX-M-15, blaOXA-1, catA1, mdf(A)	R-GNOSIS project
Ec16	Strain	E. coli	38	Wild type strain	Col-like, IncI, p0111	blaCTX-M-14, mdf(A)	R-GNOSIS project
Ec17	Strain	E. coli	-	Wild type strain	Col-like	blaCTX-M-14, mdf(A)	R-GNOSIS project
Ec18	Strain	E. coli	648	Wild type strain	Col-like, IncY	aadA5, blaCTX-M-14, dfrA17, mph(A), sul1, mdf(A)	R-GNOSIS project
Ec19	Strain	E. coli	648	Wild type strain	Col-like, IncY	aadA5, blaCTX-M-14, dfrA17, mph(A), sul1, mdf(A)	R-GNOSIS project
Ec20	Strain	E. coli	131	Wild type strain	IncFIB, IncI, IncFIA, IncFIC	aac(3)-Iid, blaCTX-M-15, blaTEM-1B, mdf(A)	R-GNOSIS project
Ec21	Strain	E. coli	405	Wild type strain	Col-like, IncFIB, IncFII, IncFIA, p0111	aac(3)-Iia, aph(3'')-Ib, aph(6)-Id, blaCTX-M-15, floR, sul2, tet(A), tet(B), mdf(A)	R-GNOSIS project
Ec22	Strain	E. coli	131	Wild type strain	Col-like	blaCTX-M-14, mdf(A)	R-GNOSIS project
Ec23	Strain	E. coli	10	Wild type strain	Col-like, IncI, p0111	aadA2, aph(3'')-Ib, blaSHV-12, cmlA1, sul3, tet(A), mdf(A)	R-GNOSIS project
Ec24	Strain	E. coli	10	Wild type strain	IncB/O/K/Z	aph(6)-Id, blaCTX-M-14,dfrA1, sul2, tet(A), mdf(A)	R-GNOSIS project
Ec25	Strain	E. coli	10	Wild type strain	IncFIB, IncFII, IncX, IncFIC	aph(3')-Ia, aph(6)-Id, blaCTX-M-3, dfrA14, fosA3, sul2, mdf(A)	R-GNOSIS project
Kpn01	Strain	K. pneumoniae	1427	Wild type strain	IncFII, IncFIA	aph(3'')-Ib, aph(6)-Id, blaCTX-M-15, blaSHV-187, dfrA14, fosA, qnrB1, sul2, oqxA, oqxB	R-GNOSIS project
Kpn02	Strain	K. pneumoniae	307	Wild type strain	Col-like, IncFIB, IncFII	aac(3)-Iia, aac(6')-Ib-cr, aph(3'')-Ib, aph(6)-Id, blaCTX-M-15, blaOXA-1, blaSHV-106, blaTEM-1B, dfrA14, fosA6, qnrB1, sul2, tet(A), oqxA, oqxB	R-GNOSIS project
Kpn03	Strain	K. pneumoniae	1427	Wild type strain	Col-like, IncFIB, IncFII, IncFIA, IncHI1B	aac(3)-Iia, aac(6')-Ib-cr, aph(3'')-Ib, aph(6)-Id, blaCTX-M-15, blaOXA-1, blaSHV-187, blaTEM-1B, dfrA14, fosA, qnrB1, sul2, tet(A), oqxA, oqxB	R-GNOSIS project
Kpn04	Strain	K. pneumoniae	1427	Wild type strain	IncFIB, IncFII, IncX, IncFIA, IncHI1B	aac(3)-Iia, aac(6')-Ib-cr, aph(3'')-Ib, aph(6)-Id, blaCTX-M-15, blaOXA-1, blaSHV-187, blaTEM-1B, dfrA14, fosA, qnrB1, sul2, tet(A), oqxA, oqxB	R-GNOSIS project
Kpn05	Strain	K. pneumoniae	-	Wild type strain	Col-like, IncFIB, IncFII	aac(3)-Iia, aac(6')-Ib-cr, aph(3'')-Ib, aph(6)-Id, blaOXA-1, qnrB1, oqxA, oqxB	R-GNOSIS project
Kpn06	Strain	K. quasipneumoniae	-	Wild type strain	Col-like, IncFIB, IncFII, IncX	aph(3'')-Ib, aph(3')-Ia, aph(6)-Id, fosA6, qnrS1, sul1, oqxA, oqxB	R-GNOSIS project
Kpn07	Strain	K. pneumoniae	11	Wild type strain	IncFIB, IncFII, IncR	aac(3)-Iia, aac(6')-Ib-cr, aadA2, aph(3'')-Ib, aph(3')-Ia, aph(6)-Id, blaCTX-M-15, blaOXA-1, blaSHV-182, blaTEM-1B, catA1, dfrA12, fosA6, mph(A), qnrB1, sul1, sul2, oqxA, oqxB	R-GNOSIS project
Kpn08	Strain	K. pneumoniae	1427	Wild type strain	Col-like, IncFII, IncFIA, IncHI1B	aph(3'')-Ib, aph(6)-Id, blaSHV-187, blaTEM-1B, dfrA14, fosA, qnrB1, sul2, tet(A), oqxA, oqxB	R-GNOSIS project
Kpn09	Strain	K. pneumoniae	377	Wild type strain	Col-like, IncFIB	aac(3)-Iia, aac(6')-Ib-cr, aph(3')-Ia, blaCTX-M-15, blaOXA-1, blaSHV-110, dfrA15, fosA, sul1, tet(A), oqxA, oqxB	R-GNOSIS project
Kpn10	Strain	K. pneumoniae	15	Wild type strain	IncFIB, IncFII	aac(6')-Ib-cr, aadA2, aph(3')-Ia, blaCTX-M-15, blaOXA-1, blaSHV-106, blaTEM-1B, dfrA12, fosA6, tet(A), oqxA, oqxB	R-GNOSIS project
Kpn11	Strain	K. quasipneumoniae	-	Wild type strain	Col-like, IncFIB, IncFII, IncX, IncR	blaCTX-M-10, blaOKP-A-12, fosA6, oqxA, oqxB	R-GNOSIS project
Kpn12	Strain	K. quasipneumoniae	1119	Wild type strain	Col-like, IncFIB, IncX	blaOKP-B-3, blaSHV-12, fosA6, qnrS1, oqxA, oqxB	R-GNOSIS project
Kpn13	Strain	K. pneumoniae	1427	Wild type strain	Col-like, IncFII, IncFIA, IncHI1B	aph(3'')-Ib, aph(6)-Id, blaCTX-M-15, blaSHV-187, blaTEM-1B, dfrA14, fosA, qnrB1, sul2, oqxA, oqxB	R-GNOSIS project
Kpn14	Strain	K. pneumoniae	307	Wild type strain	Col-like, IncFIB, IncFII	aac(3)-Iia, aac(6')-Ib-cr, aph(3'')-Ib, aph(6)-Id, blaCTX-M-15, blaOXA-1, blaSHV-106, blaTEM-1B, dfrA14, fosA6, qnrB1, sul2, tet(A), oqxA, oqxB	R-GNOSIS project
Kpn15	Strain	K. quasipneumoniae	-	Wild type strain	IncFIB, IncFII, IncX, IncR	blaCTX-M-10, blaOKP-A-12, fosA6, oqxA, oqxB	R-GNOSIS project
Kpn16	Strain	K.variicola	-	Wild type strain	Col-like, IncFIB, IncI	aadA5, blaCTX-M-1, blaLEN26, dfrA17, fosA, sul2, oqxA, oqxB	R-GNOSIS project
Kpn17	Strain	K. pneumoniae	307	Wild type strain	IncFIB, IncFII	aac(3)-Iia, aac(6')-Ib-cr, aph(3'')-Ib, aph(6)-Id, blaCTX-M-15, blaOXA-1, blaSHV-106, blaTEM-1B, dfrA14, fosA6, qnrB1, sul2, tet(A), oqxA, oqxB	R-GNOSIS project
Kpn18	Strain	K. pneumoniae	15	Wild type strain	Col-like	blaSHV-106, fosA6, qnrS1, oqxA, oqxB	R-GNOSIS project
Kpn19	Strain	K. pneumoniae	-	Wild type strain	IncFII, IncX, IncFIA	aph(3'')-Ib, aph(6)-Id, blaCTX-M-15, blaTEM-1B, dfrA14, qnrB1, sul2, oqxA, oqxB	R-GNOSIS project
Kpn20	Strain	K. pneumoniae	11	Wild type strain	Col-like, IncFIB, IncFII, IncR	aac(3)-Iia, aac(6')-Ib-cr, aph(3'')-Ib, aph(6)-Id, blaCTX-M-15, blaOXA-1, blaSHV-182, blaTEM-1B, catA2, fosA6, qnrB1, sul2, oqxA, oqxB	R-GNOSIS project
Kpn21	Strain	K. pneumoniae	432	Wild type strain	Col-like, IncFIB	aadA2, aph(3'')-Ib, aph(6)-Id, blaCTX-M-15, blaSHV-60, catA2, dfrA12, fosA, mph(A), qnrS1, sul1, sul2, tet(A), oqxA, oqxB	R-GNOSIS project
Kpn22	Strain	K. pneumoniae	11	Wild type strain	Col-like, IncFIB, IncFII, IncR	aac(3)-Iia, aac(6')-Ib-cr, aadA2, blaCTX-M-15, blaOXA-1, blaSHV-182, catA1, dfrA12, fosA6, qnrB1, sul1, oqxA, oqxB	R-GNOSIS project
Kpn23	Strain	K. pneumoniae	11	Wild type strain	Col-like, IncFIB, IncFII, IncR	aac(3)-Iia, aac(6')-Ib-cr, aph(3'')-Ib, aph(6)-Id, blaOXA-1, blaSHV-182, blaTEM-1B, catA2, fosA6, qnrB1, sul2, oqxA, oqxB	R-GNOSIS project
Kpn24	Strain	K. pneumoniae	-	Wild type strain	Col-like, IncFIB, IncX	fosA6, qnrS1, oqxA, oqxB, blaSHV-12	R-GNOSIS project
Kpn25	Strain	K. pneumoniae	-	Wild type strain	Col-like, IncFIB, IncX	fosA6, qnrS1, oqxA, oqxB, blaSHV-12	R-GNOSIS project
β3914	Strain	E. coli		β2163 gyrA462 zei-298::Tn10 (Kmr Emr Tcr)	-	-	Le Roux, F. et al., 2007
β3914/pOXA-48	Strain	E. coli		β3914 with pOXA-48_K8	pOXA-48	-	This work
J53	Strain	E. coli		E. coli K12 F− met pro Azir	-	-	Matsumura, Y. et al., 2018
J53/pBGC	Strain	E. coli		J53 with plasmid pBGC	pBGC	-	This work
pOXA-48	Plasmid	-		pOXA-48_K8 (IncL/M:: blaOXA-48, accesion number MT441554)	-	-	Leon-Sampedro, R. et al. 2020
pBGT	Plasmid	-		pSU18T-pBADgfp2::blaTEM-1 (Chlr Ampr)	-	-	San Millán, A. et al., 2016
pBGC	Plasmid	-		pBGT ΔoriT ΔblaTEM-1	-	-	This work (Ac. No MT702881)
