## Supplementary Table 2 for "The distribution of plasmid fitness effects explains plasmid persistence in bacterial communities"

### Sheet: Hoja1
Strain	Disk Difusion Antibiograms
	Amoxicilin-clavulanic acid		Ertapenem		Imipenem		Chloramphenicol		Amikacin		Rifampicin		Streptomycin
	Diam (mm)	RIS*	Diam (mm)	RIS*	Diam (mm)	RIS*	Diam (mm)	RIS*	Diam (mm)	RIS*	Diam (mm)	RIS*	Diam (mm)	RIS*
Ec01	22	S	32	S	30	S	25	S	21	S	15	-	21	-
Ec01/pOXA-48	18	R	30	S	28	S	24	S	22	S	15	-	20	-
Ec02	21	S	28	S	27	S	26	S	18	R	19	-	21	-
Ec02/pOXA-48	8	R	18	R	16	R	26	S	17	R	18	-	20	-
Ec03	20	S	30	S	28	S	27	S	19	S	17	-	21	-
Ec03/pOXA-48	7	R	17	R	18	I	27	S	20	S	20	-	22	-
Ec04	26	S	33	S	29	S	26	S	23	S	19	-	19	-
Ec04/pOXA-48	17	R	30	S	26	S	24	S	22	S	17	-	16	-
Ec05	25	S	33	S	29	S	26	S	18	R	18	-	20	-
Ec05/pOXA-48	9	R	20	R	19	I	27	S	17	R	17	-	21	-
Ec06	22	S	33	S	26	S	29	S	22	S	23	-	24	-
Ec06/pOXA-48	10	R	21	R	21	I	26	S	21	S	17	-	23	-
Ec07	18	S	33	S	30	S	26	S	20	S	17	-	22	-
Ec07/pOXA-48	10	R	21	R	21	I	25	S	21	S	19	-	23	-
Ec08	22	S	32	S	31	S	25	S	24	S	17	-	22	-
Ec08/pOXA-48	20	I	30	S	30	S	25	S	26	S	15	-	24	-
Ec09	22	S	32	S	29	S	25	S	21	S	16	-	23	-
Ec09/pOXA-48	8	R	21	R	22	I	27	S	19	S	14	-	15	-
Ec10	21	S	31	S	28	S	27	S	20	S	18	-	21	-
Ec10/pOXA-48	8	R	20	R	23	S	26	S	18	S	20	-	21	-
Ec11	22	S	35	S	32	S	26	S	20	S	18	-	21	-
Ec11/pOXA-48	9	R	20	R	22	I	26	S	20	S	18	-	24	-
Ec12	14	R	30	S	28	S	26	S	15	R	18	-	19	-
Ec12/pOXA-48	7	R	18	R	18	I	25	S	16	R	16	-	22	-
Ec13	21	S	31	S	29	S	6	R	20	S	19	-	14	-
Ec13/pOXA-48	16	R	31	S	28	S	6	R	20	S	18	-	13	-
Ec14	21	S	30	S	28	S	25	S	22	S	17	-	22	-
Ec14/pOXA-48	7	R	19	R	22	I	25	S	20	S	15	-	16	-
Ec15	22	S	31	S	32	S	20	S	16	R	15	-	23	-
Ec15/pOXA-48	17	R	26	I	28	S	19	S	17	R	15	-	21	-
Ec16	20	S	31	S	28	S	25	S	21	S	17	-	24	-
Ec16/pOXA-48	8	R	17	R	20	I	27	S	22	S	17	-	23	-
Ec17	22	S	32	S	29	S	26	S	19	S	22	-	22	-
Ec17/pOXA-48	8	R	19	R	21	I	26	S	26	S	19	-	25	-
Ec18	21	S	30	S	30	S	6	S	20	S	16	-	23	-
Ec18/pOXA-48	6	R	16	R	22	I	6	S	20	S	19	-	25	-
Ec19	20	S	31	S	27	S	29	S	19	S	18	-	20	-
Ec19/pOXA-48	9	R	22	R	22	I	30	S	20	S	21	-	15	-
Ec20	18	S	28	S	28	S	24	S	18	S	15	-	23	-
Ec20/pOXA-48	9	R	22	R	25	S	26	S	20	S	16	-	24	-
Ec21	17	S	28	S	28	S	6	R	19	S	13	-	16	-
Ec21/pOXA-48	6	R	16	R	22	I	6	R	21	S	18	-	17	-
Ec22	20	S	31	S	28	S	26	S	21	S	15	-	18	-
Ec22/pOXA-48	10	R	21	R	23	S	27	S	20	S	16	-	18	-
Ec23	20	S	30	S	29	S	10	R	20	S	13	-	22	-
Ec23/pOXA-48	8	R	20	R	17	R	10	R	21	S	14	-	23	-
Ec24	18	S	31	S	28	S	24	S	20	S	13	-	17	-
Ec24/pOXA-48	8	R	21	R	20	I	24	S	22	S	17	-	19	-
Ec25	17	R	30	S	31	S	25	S	21	S	15	-	23	-
Ec25/pOXA-48	6	R	16	R	20	I	25	S	20	S	16	-	22	-
Kpn01	17	R	31	S	30	S	27	S	20	S	14	-	19	-
Kpn01/pOXA-48	9	R	20	R	21	I	25	S	20	S	14	-	18	-
Kpn02	23	S	30	S	31	S	11	R	24	S	13	-	22	-
Kpn02/pOXA-48	7	R	20	R	19	I	12	R	19	S	19	-	17	-
Kpn03	16	R	28	S	26	S	25	S	18	S	17	-	18	-
Kpn03/pOXA-48	9	R	20	R	20	I	24	S	18	S	15	-	17	-
Kpn04	18	I	25	R	30	S	15	R	21	S	13	-	18	-
Kpn04/pOXA-48	6	R	15	R	22	I	13	R	25	S	9	-	18	-
Kpn05	21	S	31	S	30	S	9	R	23	S	13	-	21	-
Kpn05/pOXA-48	6	R	20	R	20	I	9	R	25	S	14	-	24	-
Kpn06	16	R	31	S	31	S	31	S	22	S	15	-	20	-
Kpn06/pOXA-48	6	R	18	R	19	I	30	S	23	S	13	-	22	-
Kpn07	18	I	30	S	30	S	6	R	19	S	18	-	15	-
Kpn07/pOXA-48	6	R	19	R	22	I	6	R	19	S	18	-	15	-
Kpn08	20	S	28	S	28	S	26	S	21	S	16	-	21	-
Kpn08/pOXA-48	7	R	20	R	19	I	26	S	21	S	15	-	20	-
Kpn09	21	S	28	S	30	S	30	S	22	S	13	-	18	-
Kpn09/pOXA-48	6	R	20	R	21	I	30	S	22	S	23	-	18	-
Kpn10	13	R	26	I	28	S	25	S	22	S	14	-	25	-
Kpn10/pOXA-48	8	R	19	R	19	I	24	S	21	S	14	-	25	-
Kpn11	20	S	31	S	28	S	27	S	15	R	14	-	23	-
Kpn11/pOXA-48	9	R	21	R	24	S	27	S	19	R	17	-	22	-
Kpn12	21	S	30	S	27	S	25	S	21	S	14	-	24	-
Kpn12/pOXA-48	8	R	19	R	21	I	25	S	21	S	15	-	24	-
Kpn13	22	S	32	S	30	S	27	S	21	S	12	-	23	-
Kpn13/pOXA-48	6	R	20	R	21	I	27	S	19	S	13	-	22	-
Kpn14	17	R	31	S	31	S	29	S	25	S	15	-	20	-
Kpn14/pOXA-48	6	R	20	R	19	I	29	S	22	S	20	-	16	-
Kpn15	18	I	30	S	27	S	26	S	20	S	14	-	18	-
Kpn15/pOXA-48	8	R	20	R	22	I	26	S	21	S	16	-	19	-
Kpn16	17	R	21	R	25	S	27	S	21	S	18	-	24	-
Kpn16/pOXA-48	6	R	16	R	16	R	27	S	20	S	15	-	23	-
Kpn17	20	S	27	S	28	S	27	S	21	S	17	-	25	-
Kpn17/pOXA-48	8	R	21	R	23	S	27	S	22	S	18	-	26	-
Kpn18	18	I	30	S	29	S	18	R	20	S	18	-	18	-
Kpn18/pOXA-48	9	R	16	R	21	I	17	R	21	S	18	-	18	-
Kpn19	18	I	32	S	29	S	28	S	27	S	13	-	21	-
Kpn19/pOXA-48	9	R	23	R	22	I	30	S	25	S	14	-	20	-
Kpn20	16	R	36	S	36	S	6	R	18	S	14	-	23	-
Kpn20/pOXA-48	8	R	21	R	23	S	6	R	21	S	14	-	18	-
Kpn21	19	S	27	S	26	S	6	R	20	S	14	-	24	-
Kpn21/pOXA-48	6	R	20	R	24	S	6	R	22	S	15	-	25	-
Kpn22	16	R	27	S	23	S	6	R	21	S	16	-	18	-
Kpn22/pOXA-48	9	R	19	R	21	I	6	R	19	S	18	-	16	-
Kpn23	15	R	36	S	28	S	6	R	12	R	8	-	15	-
Kn23/pOXA-48	9	R	20	R	23	S	8	R	6	R	15	-	11	-
Kpn24	18	I	31	S	27	S	26	S	22	S	16	-	25	-
Kpn24/pOXA-48	9	R	21	R	23	S	30	S	20	S	14	-	22	-
Kpn25	21	S	28	S	28	S	24	S	13	R	19	-	14	-
Kpn25/pOXA-48	8	R	21	R	26	S	26	S	17	R	16	-	13	-
β3914	35	S	40	S	40	S	30	S	30	S	35	-	40	-
Β3914/pOXA-48	6	R	24	R	29	S	30	S	30	S	30	-	40	-
RIS*: Interpretation of the inhibition diameter in mm, following EUCAST guidelines. Susceptibility categories: R= resistant, S= susceptible, standard dosing regimen. I= Susceptible, increased exposure.
(-) : No breakpoints available
