## Supplementary Table 3 for "The distribution of plasmid fitness effects explains plasmid persistence in bacterial communities"

### Sheet: Phylogenetic signal
Tree	stat.Cmean	stat.I	stat.K	stat.K.star	stat.Lambda	pvalue.Cmean	pvalue.I	pvalue.K	pvalue.K.star	pvalue.Lambda
Eco_core	-0.165694	-0.13245	0.000260757	0.000277368	6.6241e-05	0.806	0.702	0.459	0.448	1
Eco_acc	-0.153542	-0.112083	0.0310148	0.0314721	6.63662e-05	0.782	0.698	0.375	0.355	1
Kpn_core	0.218377	0.155054	0.00187559	0.00282304	6.62006e-05	0.021	0.112	0.112	0.073	1
Kpn_acc	0.179151	0.186403	0.0390078	0.0390541	0.16314	0.054	0.056	0.476	0.467	0.373619

### Sheet: LIPA results
Strain	Species	Accession	p.val_Core	LIPA_core	p.val_acc	LIPA_acc	fitness
Kpn08	Kpn	WTCHG_678479_73505326	0.002	2.89147	0.001	3.24315	0.766783
Kpn13	Kpn	WTCHG_678479_73555331	0.002	2.82218	0.001	3.24981	0.761664
Kpn04	Kpn	WTCHG_678479_73435319	0.027	0.380768	0.101	0.193769	0.914166
Kpn01	Kpn	WTCHG_678479_73465322	0.044	0.580109	0.031	0.247633	0.917051
Ec13	Eco	WTCHG_678479_73255301	0.125	0.00868225	0.239	0.0120268	1.00127
Kpn10	Kpn	WTCHG_678479_73525328	0.142	0.373964	0.153	0.117002	1.03601
Kpn07	Kpn	27607_K125	0.148	0.183016	0.079	0.372478	1.01447
Kpn18	Kpn	WTCHG_678479_73605336	0.149	0.371067	0.162	0.118288	1.02378
Kpn22	Kpn	WTCHG_678479_73645340	0.157	0.134768	0.082	0.327769	1.13404
Ec24	Eco	WTCHG_678479_73365312	0.229	0.0238936	0.614	-0.0378312	0.825391
Ec23	Eco	WTCHG_678479_73355311	0.264	0.209094	0.243	0.229486	0.990531
Ec07	Eco	WTCHG_678479_73195295	0.387	0.00108919	0.458	-0.00873438	0.983671
Kpn12	Kqp	27609_K201	0.41	-0.000823954	0.416	-0.00074991	0.965867
Kpn09	Kpn	WTCHG_678479_73515327	0.424	-0.000330072	0.122	0.0316828	1.01572
Kpn24	Kpn	WTCHG_678479_73675343	0.431	0.0100664	0.445	0.00752018	0.98269
Kpn25	Kpn	WTCHG_678479_73665342	0.439	0.00879768	0.459	0.00668943	0.978516
Ec22	Eco	WTCHG_678479_73345310	0.466	0.00256867	0.44	0.00625602	1.01482
Kpn17	Kpn	WTCHG_678479_73595335	0.481	0.000531863	0.426	0.00442885	0.976168
Ec10	Eco	WTCHG_678479_73225298	0.488	-0.00832909	0.644	-0.0326216	1.02526
Ec08	Eco	WTCHG_678479_73205296	0.494	0.0143494	0.435	0.007276	0.976027
Kpn23	Kpn	WTCHG_678479_73655341	0.498	-0.00350707	0.472	-0.00136925	0.971546
Ec12	Eco	WTCHG_678479_73245300	0.513	-0.000661002	0.301	0.141898	1.05894
Ec02	Eco	WTCHG_678479_73145290	0.519	-0.0119816	0.625	-0.0304052	1.00559
Kpn02	Kpn	WTCHG_678479_73445320	0.519	-0.00882227	0.439	0.00466741	0.985061
Ec19	Eco	WTCHG_678479_73315307	0.549	-0.0502532	0.527	-0.0390425	0.980426
Ec03	Eco	WTCHG_678479_73155291	0.561	-0.0517304	0.542	-0.0340738	0.953955
Ec06	Eco	WTCHG_678479_73185294	0.574	-0.0358225	0.532	-0.0568381	0.861209
Ec20	Eco	WTCHG_678479_73325308	0.6	-0.0781744	0.483	-0.0156071	0.987327
Kpn14	Kpn	WTCHG_678479_73565332	0.607	-0.0293088	0.636	-0.0232619	0.944566
Ec16	Eco	WTCHG_678479_73285304	0.63	-0.0276498	0.788	-0.1128	1.03421
Kpn06	Kqp	WTCHG_678479_73485324	0.637	-0.0198185	0.557	-0.00902754	0.956016
Ec05	Eco	WTCHG_678479_73175293	0.653	-0.15431	0.61	-0.110586	0.979068
Ec01	Eco	WTCHG_678479_73135289	0.694	-0.0398183	0.55	-0.0189526	0.924056
Kpn16	Kva	WTCHG_678479_73585334	0.696	-0.0165155	0.814	-0.0684814	0.890156
Kpn20	Kpn	WTCHG_678479_73625338	0.705	-0.13937	0.687	-0.0737504	0.949617
Kpn21	Kpn	WTCHG_678479_73635339	0.723	-0.023989	0.176	0.0170717	1.05152
Ec25	Eco	WTCHG_678479_73375313	0.808	-0.143439	0.75	-0.0850501	0.810326
Ec11	Eco	WTCHG_678479_73235299	0.811	-0.394012	0.785	-0.343722	1.03846
Kpn03	Kpn	WTCHG_678479_73455321	0.829	-0.290825	0.811	-0.167582	0.992802
Ec15	Eco	WTCHG_678479_73275303	0.842	-0.367597	0.798	-0.241068	1.06427
Ec18	Eco	27605_C232	0.862	-0.608378	0.835	-0.508079	0.861711
Ec21	Eco	WTCHG_678479_73335309	0.886	-0.121724	0.869	-0.18609	0.878445
Ec04	Eco	WTCHG_678479_73165292	0.887	-0.702856	0.906	-0.49143	0.86977
Kpn19	Kpn	WTCHG_678479_73615337	0.909	-0.126501	0.93	-0.216055	1.04379
Kpn11	Kqp	WTCHG_678479_73535329	0.96	-1.71782	0.97	-1.533	0.896722
Kpn15	Kqp	27608_K216	0.966	-1.81288	0.972	-1.56142	1.17318
Ec14	Eco	WTCHG_678479_73415317	0.994	-0.376838	0.992	-0.509828	1.15186
